# N-cadherin stabilises neural identity by dampening anti-neural signals

**DOI:** 10.1101/704817

**Authors:** K Punovuori, RP Migueles, M Malaguti, G Blin, KG Macleod, NO Carragher, T Pieters, F van Roy, MP Stemmler, S Lowell

## Abstract

A switch from E-to N-cadherin regulates the transition from pluripotency to neural identity but the mechanism by which cadherins regulate differentiation was previously unknown. Here we show that the acquisition of N-cadherin stabilises neural identity by dampening anti-neural signals. We use quantitative image-analysis to identify an effect of N-cadherin to promote neural differentiation independently of effects on cell cohesiveness. We reveal that cadherin switching diminishes the level of nuclear β-catenin, and that N-cadherin also dampens FGF activity and consequently stabilises neural fate. Finally, we compare the timing of cadherin switching and differentiation *in vivo* and *in vitro*, and find that this process becomes dysregulated during *in vitro* differentiation. We propose that N-cadherin helps to propagate a stable neural identity throughout the emerging neuroepithelium, and that dysregulation of this process contributes to asynchronous differentiation in culture.
