## Supplemental Table 4 for "N-cadherin stabilises neural identity by dampening anti-neural signals"

### Sheet: Nanostring analysis
	Probe Name		Mean enrichment			p, paired T-test			N=three independent clones
			Relative to un-induced control						N-cadherin overexpression was induced at 48h of neural differentiation.
	Abcf1		0.890679			0.0690677			mRNA was collected 48h later.
	Abl1		0.966071			0.347153
	Acvr1b		0.792834			0.0421761
	Acvr1c		1.49919			0.730224
	Acvr2a		0.892218			0.199599
	Akt1		0.891244			0.425133
	Akt2		0.964914			0.392453
	Akt3		0.872179			0.265921
	Alas1		0.740584			0.0204658
	Alk		0.728548			0.070766
	Alkbh2		0.763527			0.0509245
	Alkbh3		0.87541			0.0778345
	Amer1		1.05888			0.708943
	Amh		0.645322			0.092758
	Angpt1		1.08982			0.783946
	Angpt2		0.468365			0.163511
	Apc		0.862615			0.164549
	Aph1b		0.91012			0.592828
	Ar		0.749117			0.0173675
	Arid1a		0.989148			0.457845
	Arid1b		0.967998			0.595587
	Arid2		1.14619			0.855851
	Arnt2		0.763107			0.163203
	Asxl1		1.03484			0.904782
	Atm		0.804683			0.134154
	Atr		0.895128			0.111921
	Atrx		0.915497			0.363418
	Axin1		0.975824			0.348622
	Axin2		0.833301			0.287555
	B2m		0.564889			0.0271846
	Bad		0.838975			0.180923
	Baiap3		0.77509			0.302511
	Bambi		0.831191			0.293236
	Bap1		0.863778			0.214322
	Bax		0.806008			0.018458
	Bcl2		0.794356			0.193525
	Bcl2a1a		0.84155			0.307189
	Bcl2l1		1.02965			0.841689
	Bcor		0.734852			0.12106
	Bdnf		0.659335			0.211498
	Bid		0.959255			0.426884
	Birc3		0.615694			0.0125068
	Birc7		0.597034			0.0109891
	Blm		0.848864			0.215856
	Bmp2		0.601994			0.19589
	Bmp4		0.709309			0.301276
	Bmp5		1.33492			0.959772
	Bmp6		0.890514			0.412788
	Bmp7		1.18231			0.962473
	Bmp8a		0.531688			0.0588141
	Bmpr1b		0.934981			0.666433
	Bnip3		0.76989			0.0268226
	Braf		0.829976			0.0486586
	Brca1		1.17619			0.0155909
	Brca2		0.890918			0.109251
	Brip1		1.08984			0.61236
	Cacna1c		0.793243			0.446905
	Cacna1d		0.904983			0.54995
	Cacna1e		0.439084			0.118024
	Cacna1g		0.794928			0.00358295
	Cacna1h		0.720974			0.0325609
	Cacna2d1		0.763635			0.203767
	Cacna2d2		0.7983			0.266199
	Cacna2d3		0.870845			0.0627295
	Cacna2d4		1.09247			0.893069
	Cacnb2		0.516754			0.125319
	Cacnb3		0.818126			0.255617
	Cacnb4		0.602095			0.228868
	Cacng1		0.66081			0.0201204
	Cacng4		0.943682			0.478088
	Cacng6		0.946667			0.740557
	Calml3		0.659362			0.242741
	Camk2b		0.762862			0.00558013
	Capn2		0.939856			0.522529
	Card11		0.888037			0.422248
	Casp12		0.723652			0.254963
	Casp3		0.952444			0.350456
	Casp7		0.916643			0.373217
	Casp8		0.942458			0.602555
	Casp9		0.960132			0.65302
	Cbl		0.889624			0.119579
	Cblc		0.569253			0.0304235
	Ccna1		0.689975			0.0784939
	Ccna2		1.09043			0.620135
	Ccnb1		0.84998			0.380298
	Ccnb3		2.12169			0.915148
	Ccnd1		1.38864			0.0701253
	Ccnd2		1.37085			0.750989
	Ccnd3		1.11644			0.698425
	Ccne1		1.25944			0.00560985
	Ccne2		1.1804			0.377972
	Ccno		0.466598			0.0796155
	Ccr7		0.485997			0.0866826
	Cd14		0.667474			0.226144
	Cd19		1.09457			0.870004
	Cd40		0.949443			0.672417
	Cdc14a		1.02527			0.930966
	Cdc14b		0.830829			0.0174473
	Cdc25a		1.11444			0.228049
	Cdc25b		0.834369			0.134051
	Cdc25c		1.04294			0.86584
	Cdc6		0.977774			0.600837
	Cdc7		1.02403			0.853282
	Cdh1		0.730639			0.0199994
	Cdk2		0.983243			0.557585
	Cdk4		0.918707			0.146733
	Cdk6		0.792293			0.142025
	Cdkn1a		1.43097			0.5656
	Cdkn1b		0.719755			0.217134
	Cdkn1c		0.90757			0.523456
	Cdkn2a		0.901321			0.399251
	Cdkn2b		0.763439			0.278136
	Cdkn2c		0.732603			0.164658
	Cdkn2d		0.814748			0.0600006
	Cebpa		0.59637			0.0116679
	Cebpe		0.583845			0.112993
	Chad		0.590538			0.0215455
	Chek1		1.03947			0.477636
	Chek2		0.944885			0.452179
	Chuk		0.902526			0.0448967
	Cic		0.792247			0.0946825
	Clcf1		1.7749			0.441483
	Cntfr		1.11972			0.659488
	Col11a1		0.928779			0.400648
	Col11a2		0.52272			0.149243
	Col1a1		1.08395			0.684781
	Col1a2		1.18146			0.927125
	Col24a1		0.703435			0.187426
	Col27a1		0.788637			0.36201
	Col2a1		1.68556			0.214202
	Col3a1		0.621558			0.0770376
	Col4a3		0.6706			0.255289
	Col4a4		0.554599			0.124277
	Col4a5		1.02209			0.602591
	Col4a6		1.03816			0.490355
	Col5a1		1.21301			0.605451
	Col5a2		1.17049			0.590033
	Col6a6		0.584441			0.16932
	Comp		0.802703			0.101496
	Creb3l1		0.953598			0.725096
	Creb3l3		1.05496			0.887763
	Creb3l4		0.929153			0.643621
	Creb5		0.562383			0.137094
	Crebbp		0.87748			0.026353
	Crlf2		0.529412			0.0175851
	Csf1r		0.773829			0.25869
	Csf2		0.835898			0.494879
	Csf2rb		1.12548			0.995395
	Csf3		0.90897			0.677789
	Csf3r		0.752192			0.314664
	Ctnnb1		1.00319			0.937276
	Cul1		0.917948			0.280162
	Cxcl1		0.486887			0.216024
	Cxcl2		0.724468			0.367584
	Cxcl5		0.437774			0.00818926
	Cxxc4		1.11858			0.491858
	Cyld		0.718282			0.0603559
	Daxx		0.915203			0.222218
	Ddb2		0.859365			0.333197
	Ddit3		0.355807			0.145712
	Ddit4		1.02644			0.95525
	Dkk1		0.760313			0.273092
	Dkk2		0.726998			0.118481
	Dkk4		0.605786			0.0209252
	Dll1		0.626319			0.289602
	Dll3		0.977552			0.603579
	Dll4		0.425162			0.123004
	Dnmt1		1.04045			0.587827
	Dnmt3a		0.793305			0.103969
	Dtx1		0.559867			0.143731
	Dtx3		0.763175			0.0287552
	Dtx4		0.886808			0.267291
	Dusp10		0.701276			0.194235
	Dusp2		1.68614			0.464971
	Dusp4		0.369202			0.0208689
	Dusp5		1.10048			0.626669
	Dusp6		0.512483			0.166756
	Dusp8		0.598272			0.154578
	Dvl1		0.837355			0.0893155
	Dvl2		0.718433			0.0744296
	Dvl3		1.00958			0.8869
	E2f1		0.91087			0.111671
	E2f5		1.10467			0.148098
	Edc3		0.803096			0.0398717
	Eef1g		0.85975			0.0156256
	Efna1		0.580602			0.00356086
	Efna2		0.985564			0.649665
	Efna3		0.634853			0.00137944
	Efna5		0.94945			0.438784
	Egf		0.799566			0.421555
	Egfr		0.758667			0.149229
	Eif2b4		0.961099			0.400228
	Eif4ebp1		0.940944			0.158163
	Elk1		0.693738			0.172052
	Endog		0.91652			0.0271456
	Ep300		0.773776			0.00679693
	Epha2		0.943829			0.388214
	Epo		0.75268			0.191389
	Epor		0.69138			0.175197
	Erbb2		0.913403			0.473327
	Erbb3		0.76285			0.118984
	Ercc2		1.03839			0.857135
	Ercc3		0.859912			0.0165758
	Ercc4		0.948967			0.43411
	Ercc6		0.826019			0.0504177
	Ets2		0.967408			0.717411
	Etv1		0.67518			0.1861
	Etv4		0.651933			0.0317757
	Eya1		0.865628			0.534362
	Ezh2		0.961161			0.349763
	Faap24		1.09143			0.880758
	Fanca		0.906907			0.0179048
	Fancb		1.13681			0.30306
	Fancc		0.876405			0.0827933
	Fance		0.756048			0.0963667
	Fancf		0.865094			0.177684
	Fancg		0.924834			0.230402
	Fancl		0.739677			0.00606319
	Fas		0.636652			0.143218
	Fasl		1.7289			0.679167
	Fbxw11		0.842229			0.156893
	Fbxw7		1.03583			0.992123
	Fen1		1.01805			0.951839
	Fgf1		1.28989			0.965725
	Fgf10		0.815622			0.211724
	Fgf11		0.719695			0.215079
	Fgf12		0.820767			0.487538
	Fgf13		0.778035			0.0283554
	Fgf14		0.534161			0.016403
	Fgf15		1.65012			0.227187
	Fgf16		0.364839			0.105172
	Fgf17		2.36264			0.243593
	Fgf18		0.906567			0.558157
	Fgf2		0.897588			0.506975
	Fgf20		1.1834			0.863708
	Fgf21		0.332439			0.0367566
	Fgf22		0.886211			0.431559
	Fgf23		0.982646			0.876811
	Fgf3		0.901767			0.705894
	Fgf4		0.844317			0.147725
	Fgf5		1.91667			0.349307
	Fgf6		0.547989			0.02933
	Fgf7		0.720429			0.27624
	Fgf8		2.17615			0.159645
	Fgf9		0.760077			0.228629
	Fgfr1		0.990674			0.797684
	Fgfr2		1.3031			0.0177376
	Fgfr3		1.56634			0.103365
	Fgfr4		0.402236			0.148479
	Figf		0.670714			0.00334435
	Flna		0.898162			0.349214
	Flnc		1.14587			0.812331
	Flt1		0.578248			0.177359
	Flt3		0.471653			0.198616
	Fn1		0.768813			0.021722
	Fos		0.566235			0.183199
	Fosl1		0.538985			0.0334201
	Foxl2		0.979397			0.416732
	Foxo4		0.853491			0.0154684
	Fst		2.02782			0.0744635
	Fubp1		1.26001			0.03506
	Fut8		0.810158			0.169956
	Fzd10		1.59545			0.0162932
	Fzd2		1.34592			0.885977
	Fzd3		1.06699			0.83646
	Fzd7		0.89928			0.0641163
	Fzd8		0.736262			0.00968375
	Fzd9		1.04483			0.992977
	G6pdx		0.874053			0.0568599
	Gadd45a		1.01296			0.922156
	Gadd45b		1.11205			0.486943
	Gadd45g		0.454107			0.121989
	Gas1		1.07883			0.35391
	Gata1		0.645604			0.196864
	Gata2		0.711851			0.295911
	Gata3		1.14697			0.675361
	Gdf6		0.434544			0.0498069
	Ghr		0.995309			0.659539
	Gli1		0.618866			0.16907
	Gli3		1.11058			0.964592
	Gna11		1.06275			0.454581
	Gnaq		0.975173			0.646408
	Gnas		0.926026			0.311196
	Gng12		0.915794			0.346289
	Gng2		0.781966			0.0956864
	Gng4		0.822285			0.521367
	Gng7		0.847281			0.360033
	Gngt1		0.896167			0.64402
	Gpc4		1.53088			0.639019
	Grb2		0.970647			0.642728
	Gria3		0.89522			0.364407
	Grin1		0.744838			0.0712424
	Grin2a		0.802302			0.345205
	Grin2b		0.906329			0.417827
	Gsk3b		0.882059			0.041492
	Gtf2h3		0.969004			0.656475
	Gusb		0.817334			0.0557182
	Gzmb		0.79201			0.276553
	H2afx		1.07521			0.651751
	H3f3a		0.908274			0.0588793
	Hdac1		0.894312			0.0814738
	Hdac10		1.21404			0.629597
	Hdac11		0.538354			0.000805252
	Hdac2		0.978816			0.211799
	Hdac3		0.842523			0.00289077
	Hdac4		0.790931			0.221711
	Hdac5		0.714098			0.0146682
	Hdac6		0.901797			0.213127
	Hells		0.901227			0.369121
	Hes1		1.05138			0.896417
	Hes5		2.41282			0.00624043
	Hgf		0.909735			0.744628
	Hhex		1.01927			0.831348
	Hhip		0.597787			0.0716424
	Hist1h3b		0.787365			0.0364695
	Hist2h3b		0.839415			0.0877315
	Hist2h3c2		0.756691			0.225815
	Hmga1		0.859774			0.108603
	Hmga2		1.08781			0.513023
	Hnf1a		0.504086			0.166872
	Hoxa10		0.589463			0.254351
	Hoxa11		0.846345			0.463673
	Hoxa9		0.746681			0.179207
	Hpgd		0.407576			0.0569505
	Hprt		12.3421			0.00154982
	Hras		0.85471			0.154329
	Hsp90b1		0.910753			0.203903
	Hspa1a		0.631109			0.132143
	Hspa2		0.61906			0.0238834
	Hspb1		0.673189			0.178177
	Ibsp		0.912537			0.48563
	Id1		1.94093			0.364136
	Id2		1.54829			0.305816
	Id4		1.0221			0.923801
	Idh1		0.723279			0.0770331
	Idh2		0.801189			0.237857
	Ifna1		0.785033			0.431455
	Ifnar1		0.820949			0.147587
	Ifnar2		0.852469			0.0649242
	Ifnb1		0.640992			0.0788469
	Ifng		1.28002			0.330044
	Igf1		0.739937			0.421041
	Igf1r		0.727959			0.150195
	Igfbp3		1.11507			0.613593
	Ikbkb		0.898014			0.386066
	Ikbkg		0.840023			0.155094
	Il10		0.712778			0.19335
	Il11		0.559668			0.227515
	Il11ra1		0.894948			0.57474
	Il11ra2		0.582266			0.0190261
	Il12a		0.867226			0.408652
	Il12b		1.07347			0.955828
	Il12rb2		0.66771			0.142306
	Il13		0.64519			0.258208
	Il13ra2		0.931465			0.655343
	Il15		1.17887			0.818524
	Il19		0.420047			0.0691364
	Il1a		1.56656			0.813001
	Il1b		0.839329			0.388714
	Il1r1		0.682696			0.165532
	Il1r2		0.731162			0.331794
	Il1rap		0.508263			0.121905
	Il2		0.76901			0.0559617
	Il20ra		0.252093			0.0389558
	Il20rb		1.02533			0.740897
	Il22ra1		0.941078			0.438379
	Il22ra2		0.690145			0.270864
	Il23a		0.598438			0.222964
	Il23r		0.622765			0.0572256
	Il24		0.416769			0.144748
	Il2ra		0.727127			0.268715
	Il2rb		0.506517			0.27194
	Il3		0.695481			0.189739
	Il3ra		0.668966			0.0118687
	Il4		1.02233			0.710605
	Il5ra		0.57814			0.326709
	Il6		0.250058			0.032564
	Il6ra		0.383993			0.0712178
	Il7		0.688827			0.162467
	Il7r		0.901958			0.528164
	Inhba		0.986982			0.74684
	Inhbb		1.22824			0.786583
	Insr		0.727271			0.0480195
	Irak2		0.519506			0.0137906
	Irak3		0.665591			0.191916
	Irs1		0.868797			0.398762
	Itga2		0.850823			0.535609
	Itga3		1.03329			0.835705
	Itga6		0.955065			0.249074
	Itga7		0.656139			0.263039
	Itga8		1.05324			0.537656
	Itga9		0.687881			0.0193561
	Itgb3		0.508762			0.0154911
	Itgb4		0.532105			0.0955886
	Itgb6		0.911977			0.523985
	Itgb7		0.984961			0.79756
	Itgb8		1.54725			0.522459
	Jag1		1.49416			0.00898579
	Jag2		0.4816			0.00325296
	Jak1		0.869316			0.308833
	Jak2		0.896873			0.405049
	Jak3		0.619426			0.157094
	Jun		0.705928			0.209159
	Kat2b		0.545752			0.0217524
	Kdm5c		0.911329			0.0923135
	Kdm6a		0.837857			0.0213404
	Kdr		0.611207			0.211564
	Kit		0.748773			0.053836
	Kitl		0.858396			0.344089
	Klf4		0.514624			0.118854
	Kmt2c		0.884697			0.315085
	Kmt2d		0.93453			0.365947
	Kras		0.691173			0.278258
	Lama1		1.22867			0.335759
	Lama3		0.231362			0.122657
	Lama5		0.929714			0.34642
	Lamb3		0.47826			0.0641767
	Lamc2		0.858687			0.457322
	Lamc3		0.389059			0.0365004
	Lat		0.680067			0.260574
	Lef1		0.658293			0.102904
	Lefty1		1.44871			0.805974
	Lefty2		0.893579			0.356329
	Lep		0.550689			0.003177
	Lepr		0.576602			0.129496
	Lfng		1.43821			0.665334
	Lif		1.03919			0.985589
	Lifr		1.10655			0.498273
	Lig4		1.02908			0.834019
	Lrp2		1.20561			0.755863
	Ltbp1		0.784753			0.304331
	Mad2l2		0.844531			0.241292
	Maml2		1.10211			0.855323
	Map2k1		1.00081			0.906772
	Map2k2		0.834843			0.158696
	Map2k4		1.00336			0.837757
	Map2k6		0.83566			0.194889
	Map3k1		0.915067			0.0620238
	Map3k12		0.536835			0.028036
	Map3k13		0.627119			0.091332
	Map3k14		0.637522			0.148668
	Map3k5		0.73299			0.199757
	Map3k7		1.04147			0.983902
	Map3k8		0.627556			0.0716845
	Mapk1		0.95067			0.320811
	Mapk10		1.08255			0.797825
	Mapk12		0.855645			0.137693
	Mapk3		0.789743			0.0686577
	Mapk8		0.933843			0.255352
	Mapk8ip1		0.887112			0.298098
	Mapk8ip2		0.539801			0.102775
	Mapk9		0.915719			0.0488713
	Mapt		0.993973			0.714612
	Mcm2		0.905126			0.367104
	Mcm4		1.08147			0.356128
	Mcm5		1.05905			0.368468
	Mcm7		1.03479			0.543849
	Mdc1		1.06454			0.877295
	Mdm2		1.00836			0.664395
	Mecom		0.79966			0.239687
	Med12		0.866396			0.0182824
	Men1		0.85995			0.243084
	Met		0.553349			0.0685869
	Mfng		0.682614			0.0118219
	Mgmt		0.808189			0.00404785
	Mlf1		0.861448			0.113957
	Mlh1		0.938791			0.412346
	Mllt3		0.969215			0.33571
	Mllt4		0.857829			0.0551366
	Mmp3		0.63837			0.26629
	Mmp7		0.465696			0.159917
	Mmp9		0.598919			0.225161
	Mnat1		0.874138			0.111843
	Mpl		0.772419			0.388444
	Mpo		0.542692			0.0687289
	Msh2		0.835696			0.108782
	Msh6		1.04203			0.340231
	Mtor		0.940201			0.333333
	Mutyh		1.05			0.457361
	Myb		0.432393			0.354754
	Myc		1.20003			0.708093
	Mycn		1.26902			0.914865
	Myd88		0.882323			0.391707
	Nasp		0.999427			0.969181
	Nbn		1.18752			0.0814775
	Ncor1		0.911089			0.385843
	NEG_A		1.11111			0.579916
	NEG_B		0.779762			0.0377496
	NEG_C		1.21667			0.80755
	NEG_D		1.29167			0.547089
	NEG_E		1.11598			0.919155
	NEG_F		1.33333			0.42265
	NEG_G		1.71212			0.573599
	NEG_H		0.974747			0.90241
	Nf1		0.892089			0.159578
	Nf2		0.92441			0.433757
	Nfatc1		0.743467			0.314624
	Nfe2l2		0.682792			0.0470266
	Nfkb1		0.851458			0.309275
	Nfkbia		0.580286			0.0457948
	Nfkbiz		0.805425			0.126425
	Ngf		0.640404			0.152982
	Ngfr		1.3491			0.267388
	Nkd1		1.07448			0.774712
	Nodal		0.967523			0.43371
	Nog		1.07827			0.586849
	Nos3		0.573928			0.025125
	Notch1		0.892283			0.0029627
	Notch2		0.892224			0.255741
	Notch3		1.38			0.0306312
	Npm1		0.829372			0.0296278
	Npm2		0.694823			0.296352
	Nr4a1		0.651756			0.0682049
	Nr4a3		0.719499			0.319292
	Nras		0.950321			0.400183
	Nsd1		0.933837			0.227908
	Ntf3		0.665696			0.0740816
	Nthl1		0.782863			0.0759737
	Ntrk1		0.555529			0.0268043
	Ntrk2		0.576029			0.0748924
	Nubp1		0.829699			0.26143
	Numbl		0.836671			0.204141
	Nupr1		0.574443			0.228009
	Oaz1		1.02101			0.0764703
	Osm		0.54382			0.103796
	Pak3		0.825986			0.0917969
	Pak7		0.816507			0.226322
	Pax3		2.29099			0.0007847
	Pax5		0.676239			0.304942
	Pax8		0.655376			0.238794
	Pbrm1		0.945786			0.206399
	Pbx1		0.950526			0.460001
	Pbx3		1.03933			0.460578
	Pck1		0.666673			0.286339
	Pcna		0.93387			0.194321
	Pdgfa		1.02242			0.583698
	Pdgfb		1.01519			0.363666
	Pdgfc		0.92524			0.365581
	Pdgfd		0.703712			0.17597
	Pdgfra		1.13371			0.647781
	Pdgfrb		0.780529			0.410613
	Pgf		0.600671			0.0348877
	Phf6		1.1594			0.025563
	Pias1		0.933431			0.323116
	Pik3ca		0.788212			0.00960526
	Pik3cb		0.73476			0.214425
	Pik3cd		0.498378			0.0492834
	Pik3cg		0.954549			0.375215
	Pik3r1		0.922436			0.452509
	Pik3r2		0.98233			0.679822
	Pik3r3		1.41556			0.665109
	Pik3r5		0.606146			0.218651
	Pim1		0.616999			0.028831
	Pitx2		1.61765			0.01487
	Pkmyt1		0.794075			0.0869109
	Pla1a		1.31076			0.720334
	Pla2g10		0.37765			0.10268
	Pla2g2a		0.624588			0.281153
	Pla2g3		0.886563			0.622242
	Pla2g4a		0.558247			0.0206233
	Pla2g4c		0.749229			0.235648
	Pla2g4e		0.264693			0.0365241
	Pla2g4f		0.460211			0.166304
	Pla2g5		0.811305			0.452536
	Plat		0.924043			0.335168
	Plau		0.955387			0.569934
	Plcb1		0.657139			0.00290684
	Plcb4		0.843982			0.231078
	Plce1		0.862528			0.310768
	Plcg2		0.716105			0.254218
	Pld1		1.19041			0.874247
	Pml		0.571418			0.0217499
	Polb		0.93271			0.316489
	Pold1		0.953063			0.556131
	Pold4		0.78859			0.0681432
	Pole2		0.935049			0.328323
	Polr1b		0.920222			0.0794924
	Polr2a		0.820081			0.0648865
	Polr2d		1.08488			0.477837
	Polr2h		0.896255			0.160685
	Polr2j		0.776383			0.0547428
	POS_A		1.03598			0.604016
	POS_B		1.01085			0.783865
	POS_C		0.985072			0.612034
	POS_D		1.01974			0.545788
	POS_E		0.991944			0.770584
	POS_F		0.976896			0.603941
	Pparg		0.640992			0.0788469
	Ppargc1a		1.06014			0.851258
	Ppia		0.948488			0.235628
	Ppp2cb		0.759532			0.0350398
	Ppp2r1a		0.953427			0.0242151
	Ppp2r2b		0.827617			0.0517871
	Ppp2r2c		1.24195			0.425834
	Ppp3ca		0.762394			0.0227217
	Ppp3cb		0.895527			0.103083
	Ppp3cc		1.06799			0.753328
	Ppp3r1		0.918286			0.19153
	Ppp3r2		0.566343			0.150863
	Prdm1		0.295625			0.0878709
	Prkaa2		0.91467			0.0458416
	Prkaca		0.908654			0.0354714
	Prkacb		0.948214			0.247232
	Prkar1b		0.709389			0.252471
	Prkar2a		0.921844			0.0544408
	Prkar2b		0.980345			0.727722
	Prkca		1.09597			0.600486
	Prkcb		0.556758			0.0110038
	Prkcg		0.590548			0.0803246
	Prkdc		0.854749			0.0766812
	Prkx		0.749641			0.0470252
	Prl		0.815891			0.509344
	Prlr		0.694688			0.230604
	Prmt8		1.87761			0.196561
	Prom1		0.813879			0.138005
	Ptch1		0.604408			0.00390559
	Ptcra		0.69502			0.176268
	Pten		1.16405			0.0630708
	Ptk2		0.913253			0.369921
	Ptpn11		0.974297			0.324839
	Ptpn5		0.548113			0.105264
	Ptprr		0.790429			0.280598
	Rac1		0.885222			0.327852
	Rac2		0.589083			0.189696
	Rac3		0.77484			0.144249
	Rad21		0.88333			0.011281
	Rad50		0.896041			0.33549
	Rad51		1.095			0.191212
	Rad52		0.707628			0.159715
	Raf1		0.943206			0.148524
	Rasa4		0.501728			0.128023
	Rasal1		0.391498			0.0173807
	Rasgrf1		0.567404			0.0840643
	Rasgrf2		0.506064			0.175471
	Rasgrp1		0.366055			0.0295987
	Rasgrp2		0.595049			0.0424209
	Rb1		0.938571			0.543846
	Rbx1		1.07024			0.781009
	Rel		0.748817			0.138427
	Rela		0.807999			0.119895
	Reln		0.766826			0.00272015
	Ret		0.810157			0.11674
	Rfc3		1.07357			0.103949
	Rfc4		0.937015			0.356154
	Rhoa		0.948566			0.277509
	Rin1		0.818071			0.420258
	Rnf43		0.659167			0.102051
	Rpa3		0.87065			0.132284
	Rpl19		0.747694			0.00626008
	Rps27a		0.763471			0.164305
	Rps6ka5		0.70148			0.148965
	Rps6ka6		0.97434			0.732934
	Rras2		0.923093			0.518092
	Runx1		0.673492			0.228997
	Runx1t1		0.698749			0.00703723
	Rxrg		0.705523			0.19412
	Sap130		0.931997			0.516778
	Sdha		0.870272			0.0106876
	Setbp1		0.946315			0.485413
	Setd2		0.895762			0.21679
	Sf3a3		0.972562			0.630869
	Sf3b1		0.882463			0.0695717
	Sfn		0.858055			0.463553
	Sfrp1		1.33819			0.382546
	Sfrp2		0.873785			0.35151
	Sfrp4		0.392664			0.0166233
	Sgk2		0.615478			0.0382891
	Shc1		0.794068			0.0151967
	Shc2		0.575878			0.0506569
	Shc3		1.31797			0.540678
	Shc4		0.831706			0.438624
	Sin3a		0.97931			0.654859
	Sirt4		0.778189			0.312519
	Six1		0.627474			0.164285
	Skp1a		0.969731			0.636328
	Skp2		1.11055			0.3713
	Smad1		0.823382			0.180233
	Smad2		0.87077			0.333698
	Smad3		1.13903			0.755374
	Smad4		0.850225			0.152071
	Smad9		0.59959			0.275989
	Smarca4		1.03955			0.791938
	Smarcb1		0.877005			0.155573
	Smc1a		0.911774			0.0660011
	Smc1b		0.541199			0.080238
	Smc3		0.824554			0.0809419
	Smo		1.17219			0.227229
	Socs1		0.891498			0.502129
	Socs2		0.675651			0.0626913
	Socs3		0.907732			0.529653
	Sos1		0.937978			0.451373
	Sos2		0.890175			0.286949
	Sost		0.759457			0.278216
	Sox17		0.679703			0.134786
	Sox9		0.701308			0.256024
	Sp1		0.973659			0.631362
	Spop		0.94551			0.370478
	Spp1		0.533278			0.0199273
	Spry1		0.530592			0.121193
	Spry2		0.825464			0.305046
	Spry4		0.588356			0.205314
	Srsf2		1.25512			0.0684707
	Stag2		0.790147			0.030047
	Stat1		0.930469			0.606647
	Stat3		0.679558			0.0299086
	Stat4		0.621346			0.174903
	Stk11		0.871185			0.148724
	Stk4		0.862414			0.204934
	Stmn1		0.871565			0.0167092
	Sufu		0.908433			0.421363
	Suv39h2		1.05928			0.569557
	Syk		0.562635			0.0198749
	Tbl1xr1		0.859028			0.080677
	Tbp		0.901013			0.0635103
	Tcf3		0.959738			0.643336
	Tcf7l1		1.07711			0.396807
	Tet2		0.637874			0.0382238
	Tfdp1		1.00013			0.949963
	Tgfb1		0.59397			0.193849
	Tgfb2		0.94441			0.50213
	Tgfb3		0.669134			0.187627
	Tgfbr1		0.976281			0.579696
	Tgfbr2		0.625653			0.250694
	Thbs1		1.67226			0.347727
	Thbs4		0.497783			0.0848273
	Them4		0.730899			0.141609
	Tiam1		0.930594			0.512
	Tlr2		0.59595			0.00465681
	Tlr4		0.614527			0.256929
	Tlx1		0.704204			0.0136902
	Tmprss2		0.742185			0.27961
	Tnc		0.640592			0.237032
	Tnf		0.605635			0.127347
	Tnfaip3		0.887267			0.434852
	Tnfrsf10b		0.833582			0.055371
	Tnfsf10		0.40561			0.0256462
	Tnn		0.458745			0.115166
	Tnr		0.753373			0.268329
	Top2a		1.03357			0.997315
	Tpo		0.584205			0.24105
	Traf7		0.900302			0.00550234
	Trp53		0.997052			0.838001
	Tsc1		0.642318			0.00750119
	Tsc2		0.807665			0.0478103
	Tshr		0.912705			0.458582
	Tslp		0.620573			0.300574
	Tspan7		0.789537			0.0026798
	Ttk		0.968239			0.674476
	Tubb5		1.047			0.665825
	U2af1		1.09709			0.0541013
	Ubb		0.719323			0.0332641
	Ube2t		0.842841			0.424167
	Uty		0.806839			0.00903058
	Vegfa		1.3305			0.156038
	Vegfb		0.756639			0.0234349
	Vegfc		0.812046			0.281462
	Vhl		0.911535			0.147398
	Wee1		0.874834			0.137546
	Whsc1		1.05316			0.313431
	Whsc1l1		0.794553			0.00950739
	Wif1		0.851323			0.52853
	Wnt1		0.838247			0.169256
	Wnt10a		0.615953			0.0724049
	Wnt10b		0.76852			0.403583
	Wnt11		0.504031			0.0136174
	Wnt16		0.772365			0.297241
	Wnt2		0.564345			0.265393
	Wnt2b		0.741976			0.272467
	Wnt3		1.42182			0.203747
	Wnt3a		0.488584			0.16139
	Wnt4		0.980024			0.752324
	Wnt5a		1.07197			0.288494
	Wnt5b		0.97793			0.882582
	Wnt6		0.872648			0.497851
	Wnt7a		0.614715			0.219164
	Wnt7b		0.923745			0.50976
	Wt1		0.557459			0.121836
	Xpa		0.742916			0.136183
	Xpc		0.962594			0.626277
	Xrcc4		0.750882			0.0158469
	Zak		1.0299			0.688892
	Zbtb16		1.26237			0.649875
	Zbtb32		0.711693			0.156518
	Zic2		0.928844			0.131307
